# Genetic and environmental contributions to eigengene expression

**DOI:** 10.1101/2024.05.13.593914

**Authors:** Nathan A Gillespie, Tyler R. Bell, Gentry C Hearn, Jonathan L. Hess, Ming T. Tsuang, Michael J. Lyons, Carol E. Franz, William S. Kremen, Stephen J. Glatt

**Affiliations:** Virginia Institute for Psychiatric and Behavior Genetics, Virginia Commonwealth University, VA, USA; QIMR Berghofer Medical Research Institute, Herston, Queensland 4006, Australia; Department of Psychiatry, University of California San Diego, La Jolla, CA, USA; Center for Behavior Genetics of Aging, University of California San Diego, La Jolla, CA, USA; Department of Psychological and Brain Sciences, Boston University, Boston MA, USA 02215; Department of Psychiatry and Behavioral Sciences, SUNY Upstate Medical University, Syracuse, NY, USA

**Author notes:** Corresponding author: Nathan A Gillespie. Drs. Kremen & Glatt are joint senior authors.

**Keywords:** weighted gene co-expression network analysis, module eigengenes, heritability

## Abstract

Multivariate network-based analytic methods such as weighted gene co-expression network analysis are being increasingly applied to human and animal gene-expression data to estimate module eigengenes (MEs). MEs represent multivariate summaries of correlated gene-expression patterns and network connectivity across genes within a module. Although this approach has the potential to elucidate the mechanisms by which molecular genomic variations contribute to individual differences in complex traits, the genetic etiology of MEs has never been empirically established. It is unclear if and to what degree individual differences in blood derived MEs reflect random variation versus familial aggregation arising from heritable or shared environmental influences. We used biometrical genetic analyses to estimate the contribution of genetic and environmental influences on MEs derived from blood lymphocytes collected on a sample of N=661 older male twins from the Vietnam Era Twin Study of Aging (VETSA) whose mean age at assessment was 67.7 years (SD=2.6 years, range=62-74 years). Of the 26 detected MEs, 14 (56%) had statistically significant additive genetic variation with an average heritability of 44% (SD=0.08, range=35-64%). Despite the relatively small sample size, this demonstration of significant family aggregation including estimates of heritability in 14 of the 26 MEs suggests that blood-based MEs are reliable and merit further exploration in terms of their associations with complex traits and diseases.
