## Supplementary Table S1 for "Genetic and environmental contributions to eigengene expression"

### Sheet: Sheet 1
Supplementary Table S1. Univariate model fitting comparisons & the standardized estimates of the additive genetic (A), shared (C) & unshared (E) environmental influences (including 95% confidence intervals) under the competing ACE, AE, CE & E models.
	Model	ep	2LL	df	Δ2LL	Δdf	p	AIC	A	A95CI	C	C95CI	E	E95CI
ME1	ACE	5	-2895.28	656				-2885.28	0.63	( 0.09, 1.26)	-0.19	(-0.78, 0.31)	0.56	( 0.45, 0.68)
	AE	4	-2894.83	657	0.45	1	0.5002	-2886.83	0.44	(0.31, 0.54)	-	-	0.56	(0.46, 0.69)
	CE	4	-2889.88	657	5.4	1	0.0201	-2881.88	-	-	0.37	(0.25, 0.47)	0.63	(0.53, 0.75)
	E	3	-2858.17	658	37.12	2	0	-2852.17	-	-	-	-	1	(1.00, 1.00)
ME2	ACE	5	-2875.87	656				-2865.87	0.65	( 0.09, 1.25)	-0.26	(-0.82, 0.25)	0.61	( 0.49, 0.74)
	AE	4	-2874.95	657	0.92	1	0.3373	-2866.95	0.38	(0.24, 0.49)	-	-	0.62	(0.51, 0.76)
	CE	4	-2870.44	657	5.43	1	0.0198	-2862.44	-	-	0.31	(0.19, 0.42)	0.69	(0.58, 0.81)
	E	3	-2848.04	658	27.82	2	0	-2842.04	-	-	-	-	1	(1.00, 1.00)
ME3	ACE	5	-2594.86	656				-2584.86	0.39	(-0.09, 0.91)	-0.04	(-0.50, 0.37)	0.65	( 0.52, 0.79)
	AE	4	-2594.83	657	0.03	1	0.8603	-2586.83	0.35	(0.21, 0.47)	-	-	0.65	(0.53, 0.79)
	CE	4	-2592.34	657	2.52	1	0.1127	-2584.34	-	-	0.29	(0.16, 0.40)	0.71	(0.60, 0.84)
	E	3	-2573.26	658	21.6	2	0	-2567.26	-	-	-	-	1	(1.00, 1.00)
ME4	ACE	5	-2946.65	656				-2936.65	0.09	(-0.31, 1.00)	0.35	(-0.10, 0.69)	0.56	( 0.45, 0.68)
	AE	4	-2944.15	657	2.5	1	0.1136	-2936.15	0.46	(0.34, 0.56)	-	-	0.54	(0.44, 0.66)
	CE	4	-2946.47	657	0.18	1	0.6743	-2938.47	-	-	0.43	(0.32, 0.52)	0.57	(0.48, 0.68)
	E	3	-2899.03	658	47.61	2	0	-2893.03	-	-	-	-	1	(1.00, 1.00)
ME5	ACE	5	-2632.79	656				-2622.79	0.53	( 0.07, 1.00)	-0.14	(-0.56, 0.25)	0.61	( 0.49, 0.75)
	AE	4	-2632.35	657	0.44	1	0.5071	-2624.35	0.38	(0.24, 0.50)	-	-	0.62	(0.50, 0.76)
	CE	4	-2627.61	657	5.19	1	0.0228	-2619.61	-	-	0.29	(0.17, 0.40)	0.71	(0.60, 0.83)
	E	3	-2606.39	658	26.4	2	0	-2600.39	-	-	-	-	1	(1.00, 1.00)
ME6	ACE	5	-2631.07	656				-2621.07	0.18	(-0.26, 0.66)	0.2	(-0.23, 0.56)	0.62	( 0.50, 0.77)
	AE	4	-2630.15	657	0.92	1	0.3375	-2622.15	0.4	(0.26, 0.51)	-	-	0.6	(0.49, 0.74)
	CE	4	-2630.44	657	0.63	1	0.4277	-2622.44	-	-	0.35	(0.23, 0.45)	0.65	(0.55, 0.77)
	E	3	-2601.29	658	29.77	2	0	-2595.29	-	-	-	-	1	(1.00, 1.00)
ME7	ACE	5	-2627.71	656				-2617.71	0.51	( 0.03, 1.00)	-0.14	(-0.57, 0.27)	0.63	( 0.50, 0.78)
	AE	4	-2627.31	657	0.41	1	0.5235	-2619.31	0.36	(0.22, 0.48)	-	-	0.64	(0.52, 0.78)
	CE	4	-2623.28	657	4.44	1	0.0351	-2615.28	-	-	0.27	(0.15, 0.39)	0.73	(0.61, 0.85)
	E	3	-2605.26	658	22.45	2	0	-2599.26	-	-	-	-	1	(1.00, 1.00)
ME8	ACE	5	-2507.86	656				-2497.86	0.27	(-0.14, 0.72)	0.15	(-0.25, 0.50)	0.57	( 0.46, 0.71)
	AE	4	-2507.26	657	0.6	1	0.4378	-2499.26	0.44	(0.32, 0.55)	-	-	0.56	(0.45, 0.68)
	CE	4	-2506.23	657	1.62	1	0.2026	-2498.23	-	-	0.38	(0.26, 0.48)	0.62	(0.52, 0.74)
	E	3	-2468.98	658	38.88	2	0	-2462.98	-	-	-	-	1	(1.00, 1.00)
ME9	ACE	5	-2589.68	656				-2579.68	0.5	( 0.02, 1.01)	-0.09	(-0.56, 0.32)	0.59	( 0.47, 0.73)
	AE	4	-2589.52	657	0.16	1	0.6907	-2581.52	0.4	(0.27, 0.52)	-	-	0.6	(0.48, 0.73)
	CE	4	-2585.43	657	4.25	1	0.0393	-2577.43	-	-	0.32	(0.20, 0.43)	0.68	(0.57, 0.80)
	E	3	-2560.62	658	29.06	2	0	-2554.62	-	-	-	-	1	(1.00, 1.00)
ME10	ACE	5	-2699.62	656				-2689.62	-0.03	(-0.41, 0.42)	0.44	( 0.02, 0.75)	0.59	( 0.48, 0.71)
	AE	4	-2695.34	657	4.27	1	0.0387	-2687.34	0.44	(0.32, 0.54)	-	-	0.56	(0.46, 0.68)
	CE	4	-2699.6	657	0.02	1	0.902	-2691.6	-	-	0.42	(0.31, 0.51)	0.58	(0.49, 0.69)
	E	3	-2650.65	658	48.97	2	0	-2644.65	-	-	-	-	1	(1.00, 1.00)
ME11	ACE	5	-2529.56	656				-2519.56	0.14	(-0.26, 0.57)	0.27	(-0.11, 0.59)	0.59	( 0.47, 0.73)
	AE	4	-2527.53	657	2.03	1	0.1543	-2519.53	0.44	(0.31, 0.54)	-	-	0.56	(0.46, 0.69)
	CE	4	-2529.1	657	0.46	1	0.4986	-2521.1	-	-	0.38	(0.27, 0.48)	0.62	(0.52, 0.73)
	E	3	-2490.93	658	38.63	2	0	-2484.93	-	-	-	-	1	(1.00, 1.00)
ME12	ACE	5	-2850.54	656				-2840.54	0.33	(-0.08, 0.81)	0.15	(-0.31, 0.50)	0.52	( 0.42, 0.64)
	AE	4	-2850.08	657	0.46	1	0.4989	-2842.08	0.48	(0.37, 0.58)	-	-	0.52	(0.42, 0.63)
	CE	4	-2848.1	657	2.44	1	0.1183	-2840.1	-	-	0.42	(0.32, 0.52)	0.58	(0.47, 0.68)
	E	3	-2799.54	658	51	2	0	-2793.54	-	-	-	-	1	(1.00, 1.00)
ME13	ACE	5	-2849.59	656				-2839.59	0.01	(-0.30, 0.38)	0.53	( 0.19, 0.78)	0.46	( 0.37, 0.57)
	AE	4	-2841.46	657	8.12	1	0.0044	-2833.46	0.56	(0.46, 0.64)	-	-	0.44	(0.36, 0.54)
	CE	4	-2849.58	657	0.01	1	0.9419	-2841.58	-	-	0.54	(0.45, 0.62)	0.46	(0.38, 0.55)
	E	3	-2760.61	658	88.97	2	0	-2754.61	-	-	-	-	1	(1.00, 1.00)
ME14	ACE	5	-2560.84	656				-2550.84	0.15	(-0.29, 0.62)	0.24	(-0.18, 0.59)	0.61	( 0.49, 0.76)
	AE	4	-2559.49	657	1.35	1	0.2456	-2551.49	0.41	(0.27, 0.52)	-	-	0.59	(0.48, 0.73)
	CE	4	-2560.42	657	0.42	1	0.517	-2552.42	-	-	0.36	(0.24, 0.46)	0.64	(0.54, 0.76)
	E	3	-2529.48	658	31.37	2	0	-2523.48	-	-	-	-	1	(1.00, 1.00)
ME15	ACE	5	-2536.08	656				-2526.08	0.46	(-0.03, 0.99)	-0.07	(-0.56, 0.36)	0.61	( 0.50, 0.74)
	AE	4	-2536	657	0.09	1	0.7687	-2528	0.38	(0.26, 0.49)	-	-	0.62	(0.51, 0.74)
	CE	4	-2532.64	657	3.44	1	0.0637	-2524.64	-	-	0.32	(0.21, 0.43)	0.68	(0.57, 0.79)
	E	3	-2505.8	658	30.28	2	0	-2499.8	-	-	-	-	1	(1.00, 1.00)
ME16	ACE	5	-2556.28	656				-2546.28	0.72	( 0.32, 1.14)	-0.19	(-0.57, 0.15)	0.47	( 0.38, 0.59)
	AE	4	-2555.15	657	1.12	1	0.2892	-2547.15	0.51	(0.39, 0.61)	-	-	0.49	(0.39, 0.61)
	CE	4	-2543.33	657	12.95	1	0.0003	-2535.33	-	-	0.37	(0.27, 0.47)	0.63	(0.53, 0.73)
	E	3	-2503.23	658	53.05	2	0	-2497.23	-	-	-	-	1	(1.00, 1.00)
ME17	ACE	5	-2496.74	656				-2486.74	0.15	(-0.33, 0.63)	0.15	(-0.26, 0.52)	0.7	( 0.56, 0.87)
	AE	4	-2496.18	657	0.56	1	0.4532	-2488.18	0.32	(0.17, 0.45)	-	-	0.68	(0.55, 0.83)
	CE	4	-2496.38	657	0.37	1	0.5448	-2488.38	-	-	0.27	(0.14, 0.38)	0.73	(0.62, 0.86)
	E	3	-2480.18	658	16.56	2	0.0003	-2474.18	-	-	-	-	1	(1.00, 1.00)
ME18	ACE	5	-2560.23	656				-2550.23	0.64	( 0.26, 1.07)	-0.06	(-0.46, 0.29)	0.41	( 0.33, 0.52)
	AE	4	-2560.15	657	0.09	1	0.7692	-2552.15	0.58	(0.48, 0.67)	-	-	0.42	(0.33, 0.52)
	CE	4	-2548.63	657	11.61	1	0.0007	-2540.63	-	-	0.47	(0.37, 0.56)	0.53	(0.44, 0.63)
	E	3	-2485.55	658	74.69	2	0	-2479.55	-	-	-	-	1	(1.00, 1.00)
ME19	ACE	5	-2497.21	656				-2487.21	0.54	( 0.13, 0.97)	-0.01	(-0.41, 0.33)	0.47	( 0.37, 0.61)
	AE	4	-2497.21	657	0	1	0.9489	-2489.21	0.52	(0.40, 0.62)	-	-	0.48	(0.38, 0.60)
	CE	4	-2490.37	657	6.84	1	0.0089	-2482.37	-	-	0.41	(0.29, 0.51)	0.59	(0.49, 0.71)
	E	3	-2450.83	658	46.39	2	0	-2444.83	-	-	-	-	1	(1.00, 1.00)
ME20	ACE	5	-2622.86	656				-2612.86	0.51	( 0.05, 1.02)	-0.09	(-0.56, 0.32)	0.58	( 0.47, 0.71)
	AE	4	-2622.69	657	0.17	1	0.681	-2614.69	0.41	(0.29, 0.52)	-	-	0.59	(0.53, 0.71)
	CE	4	-2618.11	657	4.75	1	0.0294	-2610.11	-	-	0.34	(0.22, 0.44)	0.66	(0.56, 0.78)
	E	3	-2588.13	658	34.73	2	0	-2582.13	-	-	-	-	1	(1.00, 1.00)
ME21	ACE	5	-2566.75	656				-2556.75	0.46	( 0.03, 0.93)	0.01	(-0.43, 0.38)	0.53	( 0.43, 0.66)
	AE	4	-2566.75	657	0	1	0.967	-2558.75	0.47	(0.35, 0.57)	-	-	0.53	(0.43, 0.65)
	CE	4	-2562.26	657	4.49	1	0.034	-2554.26	-	-	0.39	(0.28, 0.49)	0.61	(0.51, 0.72)
	E	3	-2521.75	658	45.01	2	0	-2515.75	-	-	-	-	1	(1.00, 1.00)
ME22	ACE	5	-2596.77	656				-2586.77	1.03	( 0.60, 1.46)	-0.49	(-0.87, -0.11)	0.46	( 0.36, 0.57)
	AE	4	-2590.22	657	6.55	1	0.0105	-2582.22	0.5	(0.37, 0.61)	-	-	0.5	(0.39, 0.63)
	CE	4	-2573.52	657	23.24	1	0	-2565.52	-	-	0.33	(0.21, 0.43)	0.67	(0.57, 0.79)
	E	3	-2544.87	658	51.89	2	0	-2538.87	-	-	-	-	1	(1.00, 1.00)
ME23	ACE	5	-2525.44	656				-2515.44	0.52	( 0.09, 0.93)	-0.15	(-0.50, 0.19)	0.63	( 0.50, 0.78)
	AE	4	-2524.73	657	0.7	1	0.4016	-2516.73	0.35	(0.21, 0.47)	-	-	0.65	(0.53, 0.79)
	CE	4	-2519.73	657	5.71	1	0.0169	-2511.73	-	-	0.24	(0.12, 0.34)	0.76	(0.66, 0.88)
	E	3	-2503.33	658	22.11	2	0	-2497.33	-	-	-	-	1	(1.00, 1.00)
ME24	ACE	5	-2531.19	656				-2521.19	0.56	( 0.01, 1.15)	-0.17	(-0.73, 0.32)	0.62	( 0.50, 0.75)
	AE	4	-2530.79	657	0.4	1	0.527	-2522.79	0.38	(0.25, 0.49)	-	-	0.62	(0.51, 0.75)
	CE	4	-2527.09	657	4.1	1	0.0429	-2519.09	-	-	0.32	(0.20, 0.43)	0.68	(0.57, 0.80)
	E	3	-2502.61	658	28.58	2	0	-2496.61	-	-	-	-	1	(1.00, 1.00)
ME25	ACE	5	-2586.82	656				-2576.82	0.78	( 0.42, 1.18)	-0.14	(-0.52, 0.19)	0.36	( 0.28, 0.45)
	AE	4	-2586.17	657	0.65	1	0.4204	-2578.17	0.64	(0.54, 0.71)	-	-	0.36	(0.29, 0.46)
	CE	4	-2566.76	657	20.06	1	0	-2558.76	-	-	0.49	(0.39, 0.57)	0.51	(0.43, 0.61)
	E	3	-2496.36	658	90.46	2	0	-2490.36	-	-	-	-	1	(1.00, 1.00)
ME0	ACE	5	-2587.26	656				-2577.26	-0.02	(-0.44, 0.46)	0.38	(-0.06, 0.73)	0.64	( 0.52, 0.77)
	AE	4	-2584.32	657	2.94	1	0.0867	-2576.32	0.38	(0.26, 0.49)	-	-	0.62	(0.51, 0.74)
	CE	4	-2587.25	657	0.01	1	0.9289	-2579.25	-	-	0.36	(0.25, 0.46)	0.64	(0.54, 0.75)
	E	3	-2552.35	658	34.91	2	0	-2546.35	-	-	-	-	1	(1.00, 1.00)
Note: NP = number of parameters, minus2LL = 2 x -Log-Likelihood, df = degrees of freedom, diffLL = change in Log-Likelihood, diffdf = difference in degrees of freedom, AIC = Akaike’s Information Criterion.
